# Fluctuating reproductive isolation and stable ancestry structure in a fine-scaled mosaic of hybridizing *Mimulus* monkeyflowers

**DOI:** 10.1101/2024.09.18.613726

**Authors:** Matthew C. Farnitano, Keith Karoly, Andrea L. Sweigart

## Abstract

Hybridization among taxa impacts a variety of evolutionary processes from adaptation to extinction. We seek to understand both patterns of hybridization across taxa and the evolutionary and ecological forces driving those patterns. To this end, we use whole-genome low-coverage sequencing of 459 wild-grown and 1565 offspring individuals to characterize the structure, stability, and mating dynamics of admixed populations of *Mimulus guttatus* and *Mimulus nasutus* across a decade of sampling. In three streams, admixed genomes are common and a *M. nasutus* organellar haplotype is fixed in *M. guttatus,* but new hybridization events are rare. Admixture is strongly unidirectional, but each stream has a unique distribution of ancestry proportions. In one stream, three distinct cohorts of admixed ancestry are spatially structured at ∼20-50m resolution and stable across years. Mating system provides almost complete isolation of *M. nasutus* from both *M. guttatus* and admixed cohorts, and is a partial barrier between admixed and *M. guttatus* cohorts. Isolation due to phenology is near-complete between *M. guttatus* and *M. nasutus.* Phenological isolation is a strong barrier in some years between admixed and *M. guttatus* cohorts, but a much weaker barrier in other years, providing a potential bridge for gene flow. These fluctuations are associated with differences in water availability across years, supporting a role for climate in mediating the strength of reproductive isolation. Together, mating system and phenology accurately predict fluctuations in assortative mating across years, which we estimate directly using paired maternal and offspring genotypes. Climate-driven fluctuations in reproductive isolation may promote the longer-term stability of a complex mosaic of hybrid ancestry, preventing either complete isolation or complete collapse of species barriers.

**Author Summary:** Hybridization between species can create genetic novelty and promote adaptation, but can also erode species barriers and dilute genetic diversity. Climatic variation likely impacts the extent and eventual outcomes of hybridization, but these impacts are difficult to predict. We use population-scale genomic sequencing of hybridizing *Mimulus* monkeyflowers to better understand the influence of climatic variation on hybridization. We find evidence of hybridization in multiple populations, with groups of different hybrid ancestries clustered along streams in close proximity to each other. Variation in water availability across years appears to affect hybridization between these groups, with less hybridization in drier years compared to wetter years. Paradoxically, this variation may lead to longer-term stability of the hybridization populations, by preventing complete erosion of species barriers while still allowing some gene exchange. In fact, we do see that hybrid ancestry is remarkably stable across a decade of measurements. Climate change is expected to increase the variability of climatic factors such as precipitation and heat events. Our study demonstrates one way these fluctuations could impact species.
