## Supplementary Tables for "Fluctuating reproductive isolation and stable ancestry structure in a fine-scaled mosaic of hybridizing *Mimulus* monkeyflowers"

### Sheet: Table_S1_sampling
Breakdown of wild-collected (maternal) plants sequenced for this study.*
Year	Stream	Total maternal	Maternal nasutus (HI>0.95)	Maternal guttatus (HI<0.15)	Maternal admixed (HI 0.15-0.8)	Maternal sookensis
2019	CAC_S1	126	29	38	59
2021	CAC_S1	17	0	13	4
2021	CAC_S2	11	0	7	4
2021	LM	61	3	2	56
2022	CAC_S1	122	19	48	55
2022	CAC_S2	122	10	34	67	11
2012	CAC_S1	23	3	4	16
2012	CAC_S2	52	4	40	8
* Samples for 2012 are taken from a previous study (see Methods). Samples with <25000 called ancestry-informative sites were excluded and are not counted here.
Breakdown of maternal families and offspring sequenced for this study.*
Year	Stream	Families with offspring data	Fruits	Mixed fruits (containing both selfed and outcrossed offspring)	Total offspring	Selfed	Outcrossed	Ambiguous (posterior probability <0.9 for selfed or outcrossed)
2019	CAC_S1	66	82	42	430	111	289	30
2021	CAC_S1	10	22	5	157	12	131	14
2021	CAC_S2	8	17	7	95	19	68	8
2021	LM**	35	72	-	456	-	-	-
2022	CAC_S1	35	36	16	220	101	116	3
2022	CAC_S2	31	31	16	207	54	149	4
*Offspring with genotypes incompatible with their assigned maternal sample were excuded and are not counted here (see Methods).
**BORICE selfing vs. outcrossing analysis was not run for LM samples
***Note that seven 2019 fruits and two 2022 fruits (as well as all 2021 data) had no flowering date data and were excluded from analyses involving flowering date

### Sheet: Table_S2_Reference_panel
Line	Hybrid index	Ancestry heterozygosity	Group	SRA
CAC110	0.308573	0.00794733	CAC high-coverage	SRX21547080
CAC112	0.343237	0.00522978	CAC high-coverage	SRX21547081
CAC134	0.132156	0.00846554	CAC high-coverage	SRX21547082
CAC141	0.11953	0.00313341	CAC high-coverage	SRX21547083
CAC162	0.132681	0.00412258	CAC high-coverage	SRX21547084
CAC262	0.270341	0.00195364	CAC high-coverage	SRX21547085
CAC415	0.1116	0.0075845	CAC high-coverage	SRX21547086
CACG6	0.181553	0.0153056	CAC high-coverage	SRX525044
MAR3	0.000345745	0.00069149	M. guttatus panel	SRX030542
AHQT1G	7.91496e-05	0.000158299	M. guttatus panel	SRX142379
ALK24	0.000273975	0.00054795	M. guttatus panel	SRX6914884
ATTU	0.00014399	0.00027838	M. guttatus panel	SRX10011990
BOG10	0.00124935	0.00153766	M. guttatus panel	SRX030570
CSS4	0.0048661	0.00145357	M. guttatus panel	SRX6435296
DUN	0.000183171	0.000366343	M. guttatus panel	SRR072711, SRR072713
GUT5	0.0102242	0.00563575	M. guttatus panel	SRX10011991
IM62	0	0	M. guttatus panel	SRP010318
IM767	0.000206464	0.000412928	M. guttatus panel	SRX487581
INV	0.00137436	0.0018726	M. guttatus panel	SRX6914899
LMC24	0.0112591	0.00651957	M. guttatus panel	SRX030680
MEX	0.013979	0.0261512	M. guttatus panel	SRX6914887
Odell	0.000167986	0.000335972	M. guttatus panel	SRR10194640
PED5	0.00675837	0.011444	M. guttatus panel	SRR071969
REM8G	0.00485053	0.00970105	M. guttatus panel	SRX030546
SCH	0.0221857	0.0442607	M. guttatus panel	SRX371892
SHG	0.0248412	0.0407974	M. guttatus panel	SRX10011994
SLP9	0.0016223	0.00262749	M. guttatus panel	SRX142377
SOL	0.000627325	0.00125465	M. guttatus panel	SRX6914890
SWB	0.00110174	0.000663931	M. guttatus panel	SRX030679
TSG3	0.000476131	0.000952262	M. guttatus panel	SRX2019854
YJS6	0.00134486	0.00182362	M. guttatus panel	SRX030545
YVO6	0.0441587	0.0689374	M. guttatus panel	SRX6914891
CACN9	1	0	M. nasutus panel (CAC)	SRR1259271
Koot	1	0	M. nasutus panel	SRR1259272
NHN26	0.999868	0.000235161	M. nasutus panel	SRX525051
SF	0.995397	0.00104003	M. nasutus panel	SRX116529

### Sheet: Table_S3_PCA_clusters
		N Samples in PCA Cluster
Stream	Plot	NAS	LM	CAC-A	CAC-B	CAC-C
CAC_S1	S1_1	20	NA	24	NA	1
CAC_S1	S1_2	1	NA	48	NA	NA
CAC_S1	S1_3	7	NA	1	1	35
CAC_S1	S1_4	NA	NA	NA	53	1
CAC_S1	S1_5A	20	NA	NA	NA	1
CAC_S1	S1_5B	NA	NA	NA	1	16
CAC_S1	S1_6	NA	1	NA	1	33
CAC_S2	S2_1	7	NA	NA	NA	3
CAC_S2	S2_2	3	NA	NA	NA	1
CAC_S2	S2_4A	NA	NA	NA	NA	26
CAC_S2	S2_4B	NA	NA	NA	NA	24
CAC_S2	S2_5	NA	NA	1	NA	30
CAC_S2	S2_6	NA	NA	1	NA	26
Little Maui (LM)	LM1	1	5	NA	NA	NA
Little Maui (LM)	LM2	1	8	NA	NA	NA
Little Maui (LM)	LM3	1	7	NA	NA	NA
Little Maui (LM)	LM4	NA	7	NA	NA	NA
Little Maui (LM)	LM5	NA	7	NA	NA	NA
Little Maui (LM)	LM6	NA	8	NA	NA	NA
Little Maui (LM)	LM7	NA	8	NA	NA	NA
Little Maui (LM)	LM8	NA	8	NA	NA	NA

### Sheet: Table_S4_models
Model	Model type		n, df	Estimate	LRT Chisq	p-value
Plotwise HI x median flower date	beta	Median HI ~ Median flower date	n=25, df=3	pseudo.r2=0.6073	24.832	<0.0001***
Individual HI x flower date	beta	Maternal HI ~ Flower date	n=141, df=3	pseudo.r2=0.2745	49.081	<0.0001***
		Maternal HI ~ Flower date * Year	n=141, df=5	pseudo.r2=0.3255	13.398	0.0012**
Selfing rate (including M. nasutus)	GLM (binomial -- logit)	cbind(Selfed offspring, Outcrossed offspring) ~ Maternal HI	n=151, df=2	pseudo.r2=0.1487	92.395	<0.0001***
		cbind(Selfed offspring, Outcrossed offspring) ~ Maternal HI*Year	n=151, df=6	pseudo.r2=0.2137	40.322	<0.0001***
Selfing rate (excluding M. nasutus)	GLM (binomial -- logit)	cbind(Selfed offspring, Outcrossed offspring) ~ Maternal HI	n=140, df=2	pseudo.r2=0.0238	12.184	0.0004***
		cbind(Selfed offspring, Outcrossed offspring) ~ Maternal HI * Year	n=140, df=6	pseudo.r2=0.1214	49.947	<0.0001***
Selfing rate (excluding HI>0.5)	GLM (binomial -- logit)	cbind(Selfed offspring, Outcrossed offspring) ~ Maternal HI	n=134, df=2	pseudo.r2=0.0000	0.014	0.9058
		cbind(Selfed offspring, Outcrossed offspring) ~ Year	n=134, df=3	pseudo.r2=0.0674	28.701	<0.0001***
Offspring HI (selfs only)	LM	(Offspring (mean per fruit) HI - Maternal HI) ~ Maternal HI	n=105, df=3	adj.r2=0.0624	7.783	0.0053**
		(Offspring (mean per fruit) HI - Maternal HI) ~ Maternal HI * Year	n=105, df=7	adj.r2=0.1956	20.249	0.0004***
Offspring HI (outcrosses only)	LM	(Offspring (mean per fruit) HI - Maternal HI) ~ Maternal HI	n=158, df=3	adj.r2=0.5017	111.051	<0.0001***
		(Offspring (mean per fruit) HI - Maternal HI) ~ Maternal HI * Year	n=158, df=7	adj.r2=0.6026	39.849	<0.0001***
Offspring HI (selfs + outcrosses)	LM	(Offspring (mean per fruit) HI - Maternal HI) ~ Maternal HI	n=263, df=3	adj.r2=0.2898	90.991	<0.0001***
		(Offspring (mean per fruit) HI - Maternal HI) ~ Maternal HI * Mate history	n=263, df=5	adj.r2=0.3809	38.163	<0.0001***
		(Offspring (mean per fruit) HI - Maternal HI) ~ Maternal HI * Mate history * Year	n=263, df=13	adj.r2=0.4897	59.058	<0.0001***
ANOVA	Predictor	Df	Sum sq	Percent variance	F	p
Offspring HI (selfs only)	Maternal HI	1	0.023721	7.14421	9.237	0.0030**
	Year	2	0.044001	13.2521	8.5671	0.0004***
	Maternal HI*Year	2	0.010074	3.03405	1.9615	0.1461
	Residuals	99	0.254235	76.5697
Offspring HI (outcrosses only)	Maternal HI	1	0.37125	50.4827	199.419	<0.0001***
	Year	2	0.05797	7.88278	15.5705	<0.0001***
	Maternal HI*Year	2	0.0232	3.15475	6.2314	0.0025**
	Residuals	152	0.28298	38.4797
Offspring HI (selfs + outcrosses)	Maternal HI	1	0.32138	29.2467	150.158	<0.0001***
	Mate type	1	0.03775	3.43538	17.6399	<0.0001***
	Year	2	0.08889	8.08929	20.7657	<0.0001***
	Maternal HI * Mate type	1	0.07188	6.54132	33.5824	<0.0001***
	Maternal HI * Year	2	0.02356	2.14404	5.5037	0.0046**
	Mate type * Year	2	0.0097	0.882733	2.2649	0.106
	Maternal HI * Mate type * Year	2	0.00849	0.772619	1.984	0.1397
	Residuals	251	0.53721	48.8879

### Sheet: Table_S5_selfing_details
		Fruits w/ >=2 called offspring				Mixed fruits only	Fruits w/ >=2 outcrossed offspring			Outcrossed sibship pairs
Year	Cohort	All_outcrossed	Mixed	All_selfed	Proportion_mixed	Mean prop. selfed	Total fruits	Fruits w/ half -siblings	Proportion w/ half-siblings	Total pairs	Proportion half-sibs
2019	M. guttatus (HI<0.15)	12	11	2	0.44	0.37987	18	17	0.944444	357	0.596639
2021	M. guttatus (HI<0.15)	20	7	0	0.259259	0.294048	13	13	1	1131	0.923961
2022	M. guttatus (HI<0.15)	10	17	7	0.5	0.298669	26	21	0.807692	412	0.63835
2019	Admixed (HI>0.15, HI<0.8)	12	31	1	0.704545	0.301459	32	30	0.9375	533	0.821764
2021	Admixed (HI>0.15, HI<0.8)	6	5	1	0.416667	0.459524	5	5	1	300	0.776667
2022	Admixed (HI>0.15, HI<0.8)	8	15	5	0.535714	0.421538	21	14	0.666667	387	0.589147
2019	M. nasutus (HI>0.95)	0	1	3	0.25	0.857143	-	-	-	-	-
2021	M. nasutus (HI>0.95)	-	-	-	-	-	-	-	-	-	-
2022	M. nasutus (HI>0.95)	0	0	3	0	-	-	-	-	-	-
	TOTAL (ALL FAMILIES)	68	87	22	0.491525	0.3523	115	100	0.869565	3120	0.7756
	Sub-groups of Admixed cohort
2019	Admixed main cohort (HI>0.15, HI<0.5)	10	30	1	0.731707	0.286508	30	28	0.933333	529	0.820416
2021	Admixed main cohort (HI>0.15, HI<0.5)	4	5	0	0.555556	0.459524	4	4	1	225	0.786667
2022	Admixed main cohort (HI>0.15, HI<0.5)	8	13	4	0.52	0.367308	20	14	0.7	384	0.59375
2019	N-backcrosses (HI>0.5, HI<0.8)	2	1	0	0.333333	0.75	2	2	1	4	1
2021	N-backcrosses (HI>0.5, HI<0.8)	2	0	1	0	-	1	1	1	75	0.746667
2022	N-backcrosses (HI>0.5, HI<0.8)	0	2	1	0.666667	0.774038	1	0	0	3	0
